# An organoleptic survey of meads made with lactic acid-producing yeasts

**DOI:** 10.1101/445296

**Authors:** Carolyn Peepall, David G. Nickens, Joseph Vinciguerra, Matthew L. Bochman

## Abstract

We previously reported the isolation a suite of wild lactic acid-producing yeasts (LAYs) that enable “primary souring” during beer fermentation without the use of lactic acid bacteria. With sour meads gaining popularity in modern mead making, we were interested in exploring the same primary souring approach to traditional semi-sweet meads. In this study, we utilized 13 LAY strains to produce semi-sweet meads using a standardized batch of honey must to ensure consistent starting conditions. Thirteen 11-L batches of mead were prepared, and each was inoculated with one of the LAY strains, along with two control batches inoculated with champagne yeast. The initial pH and specific gravity were measured for each batch before inoculation. Traditional organic staggered nutrient addition was utilized for the first 72 h of fermentation with specific gravities being taken throughout the mead making process. Meads were racked, tasted, stabilized, cold crashed, bottled, and transported to the American Mead Maker’s Association 2018 Conference in Broomfield, Colorado. There, organoleptic surveys were conducted on these meads utilizing an array of tasters with varying levels of mead sensory analysis experience. The results of the sensory analysis, focusing on aroma and flavor, are discussed.
