## Supplemental Table 1 for "An organoleptic survey of meads made with lactic acid-producing yeasts"

### Sheet: Sheet1
Table S1. Gravity measurements and tasting notes throughout fermentation.
	2018-01-01	2018-01-07			2018-01-12			2018-01-21			2018-03-04		2018-03-10
Yeast strain	OG	Temp (°F)	SG	Tasting notes	Temp (°F)	SG	Tasting notes	Temp (°F)	SG	Tasting notes	Temp (°F)	SG	FG
WYP39	1.112	64	1.1	juicy ripe pear, slight tartness	68	1.08	juicy ripe pear	68	1.07	pineapple, grapefruit	68	1.068	1.068
YH25	1.112	66	1.098	Delicious tropical, fruity, bright	68	1.08	Apple, pear jolly rancher	68	1.066	Green apple, slight tartness	68	1.062	1.062
YH26	1.112	64	1.094	tart green apple	68	1.076	tart apple	68	1.07	red apple slight apple skin tannin	68	1.065	1.07
YH27	1.112	68	1.092	juicy pear, tart apple	68	1.08	red apple	68	1.072	bright citrus almost lemony, with green apple	68	1.038	1.034
YH72	1.112	66	1.096	tart green apple	68	1.08	red apple	68	1.08	melon, green grape, pear	68	1.078	1.08
YH73	1.112	68	1.094	tropical mango, slight tart apple	68	1.08	red apple , mango, peach	68	1.072	citrus green apple, jolly rancher	68	1.078	1.072
YH77	1.112	64	1.096	red apple, pineapple, low tartness	68	1.08	red apple	68	1.066	green apple tart, red apple skin finish	68	1.07	1.066
YH79	1.112	64	1.096	green apple jolly rancher	68	1.09	juicy ripe pear	68	1.08	clean, green apple jolly rancher	68	1.058	1.044
YH81	1.112	64	1.098	tropical mango, slight tartness	68	1.08	tropical fruit, mango, papaya	68	1.07	tropical fruit, red apple skin, citrus finish	68	1.038	1.038
YH82	1.112	66	1.092	red apple, slight pear and tartness	68	1.08	melon, red apple	68	1.074	tart cherry, red apple	68	1.07	1.07
YH109	1.112	64	1.096	juicy pear	68	1.084	juicy pear , tart green apple	68	1.072	tart cherry, red apple, citrus	68	1.068	1.056
YH140	1.112	64	1.098	rich apple pie, slight tartness	68	1.08	rich apple pie, slight tartness	68	1.076	peachy, ripe pear	68	1.048	1.048
YH156	1.112	66	1.084	banana, papaya	68	1.084	funky sock aroma, unattenuated honey	68	1.07	perm solution, banana, tropical fruit	68	1.04	1.038
C1	1.112	68	1.074	biscuity bready	68	1.074	overipe fruit	68	1.05	overipe fruit	68	1.004	1.006
C2	1.112	68	1.074	clean floral notes	68	1.074	overipe fruit	68	1.05	overipe fruit	68	1.002	1.002
Abbreviations: OG, original gravity; Temp, temperature; SG, specific gravity; FG, final gravity
